# Rapid Evolution of Colistin Resistance in a Bioreactor Model of Infection of *Klebsiella pneumoniae*

**DOI:** 10.1101/2022.10.03.510619

**Authors:** Juan-Carlos Jiménez-Castellanos, Bartlomiej Waclaw, Alison Meynert, Thamarai Schneiders

## Abstract

**Objectives:** We seek to understand the dynamics of *de novo* resistant mutations arising during colistin treatment of an antibiotic-naïve population of *K. pneumoniae*.

**Methods:** We used a bioreactor model of infection and colistin treatment against the colistin susceptible *K. pneumoniae* Ecl8. Whole-genome sequencing and MIC profiling was used to characterize genetic and phenotypic state of the bacterial culture at three time points: before treatment, immediately after regrowth following challenge, and at the end point of the experiment. A mathematical model based on the birth-death process was used to gain further insights on the population dynamics of emerging resistant variants.

**Results:** We find that, after an initial decline, the population recovers within 24h due to the evolution of highly resistant clones which exhibit MICs >100-fold higher than the parental strain. Recovery is caused by a small number of “founder cells” which have single point mutations mainly in the regulatory genes encoding *crrB* and *pmrB*. The mutants arise through spontaneous mutations prior to colistin treatment.

**Conclusions:** Development of colistin resistance during treatment of *K. pneumoniae* infections is readily achieved if colistin is used as a monotherapy.
