## Supplementary Table - coding SNPs for "Rapid Evolution of Colistin Resistance in a Bioreactor Model of Infection of *Klebsiella pneumoniae*"

### Sheet: Sheet1
												Alternate allele frequency
Experiment	Position	Reference	Alternate	Gene	SYMBOL	cDNA_position	Protein_position	Amino_acids	Codons	Consequence	Control	T1	T2	T3
P1.1	111486	A	C	BN373_01011		959	320	N/T	aAc/aCc	missense_variant	0	0.0495049	0.0506329	0
E3.1	155151	G	T	BN373_01451	groL	917	306	G/V	gGt/gTt	missense_variant	0	0	0.0681818	0
E3.1	155153	A	T	BN373_01451	groL	919	307	M/L	Atg/Ttg	missense_variant	0	0	0.0681818	0
E3.1	271632	C	G	BN373_02601		265	89	R/G	Cgg/Ggg	missense_variant	0.0186916	0	0.0410959	0.0813397
E4.1	271632	C	G	BN373_02601		265	89	R/G	Cgg/Ggg	missense_variant	0.0186916	0	0.0720721	0.0862069
E5.1	271632	C	G	BN373_02601		265	89	R/G	Cgg/Ggg	missense_variant	0.0186916	0	0.0841121	0.016129
E7.1	271632	C	G	BN373_02601		265	89	R/G	Cgg/Ggg	missense_variant	0.0186916	0	0.0531401	0.0765957
E4.1	271645	T	G	BN373_02601		278	93	L/R	cTg/cGg	missense_variant	0.0197044	0	0.069869	0.05
E5.1	271645	T	G	BN373_02601		278	93	L/R	cTg/cGg	missense_variant	0.0197044	0	0.0973451	0
E7.1	271645	T	G	BN373_02601		278	93	L/R	cTg/cGg	missense_variant	0.0197044	0	0.0666667	0.081448
E5.1	461411	T	G	BN373_04281		62	21	V/G	gTc/gGc	missense_variant	0	0	0.0290456	0.05
E7.1	578865	G	T	BN373_05411		93	31	D/E	gaC/gaA	missense_variant	0	0	0	0.0520446
E7.1	578867	C	A	BN373_05411		91	31	D/Y	Gac/Tac	missense_variant	0	0	0	0.0520446
E8.1	672493	C	A	BN373_06181		145	49	E/*	Gaa/Taa	stop_gained	0	0	0.0588235	0.044
E3.1	672493	C	A	BN373_06181		145	49	E/*	Gaa/Taa	stop_gained	0	0	0.0502283	0.0363636
E4.1	672493	C	A	BN373_06181		145	49	E/*	Gaa/Taa	stop_gained	0	0	0.0571429	0.0517241
E5.1	672493	C	A	BN373_06181		145	49	E/*	Gaa/Taa	stop_gained	0	0	0.0476191	0.054878
E6.1	672493	C	A	BN373_06181		145	49	E/*	Gaa/Taa	stop_gained	0	0	0.060241	0.0535714
E4.1	672496	G	T	BN373_06181		142	48	Q/K	Caa/Aaa	missense_variant	0.0196078	0	0.0714286	0.0689655
E5.1	683065	A	T	BN373_06281		1247	416	Q/L	cAg/cTg	missense_variant	0	0	0.0201005	0.0591398
P1.1	734356	T	G	BN373_06741	rpsB	489	163	V	gtT/gtG	synonymous_variant	0	0	0.0521739	0
E3.1	885805	T	G	BN373_08131		1043	348	F/C	tTt/tGt	missense_variant	0.0217391	0	0.025641	0.0720721
E2.1	927091	A	T	BN373_08551	ribD	730	244	I/F	Att/Ttt	missense_variant	0	0	0.0544413	0.0641026
E4.1	927091	A	T	BN373_08551	ribD	730	244	I/F	Att/Ttt	missense_variant	0	0	0.0562249	0.0350877
E5.1	927091	A	T	BN373_08551	ribD	730	244	I/F	Att/Ttt	missense_variant	0	0	0.0511811	0.0478469
E8.1	927101	A	T	BN373_08551	ribD	740	247	Q/L	cAg/cTg	missense_variant	0	0	0.0229008	0.0555556
E4.1	927101	A	T	BN373_08551	ribD	740	247	Q/L	cAg/cTg	missense_variant	0	0	0.0650407	0.0228137
E7.1	927101	A	T	BN373_08551	ribD	740	247	Q/L	cAg/cTg	missense_variant	0	0	0	0.0553505
E8.1	927104	C	G	BN373_08551	ribD	743	248	A/G	gCg/gGg	missense_variant	0	0	0.0419847	0.0718954
E2.1	927104	C	G	BN373_08551	ribD	743	248	A/G	gCg/gGg	missense_variant	0	0	0.0437318	0.0622222
E3.1	927104	C	G	BN373_08551	ribD	743	248	A/G	gCg/gGg	missense_variant	0	0	0.0755556	0.0731707
E4.1	927104	C	G	BN373_08551	ribD	743	248	A/G	gCg/gGg	missense_variant	0	0	0.0813008	0.0228137
E5.1	927104	C	G	BN373_08551	ribD	743	248	A/G	gCg/gGg	missense_variant	0	0	0.0655738	0.0641026
E6.1	927104	C	G	BN373_08551	ribD	743	248	A/G	gCg/gGg	missense_variant	0	0	0.0736196	0.0426357
E7.1	927104	C	G	BN373_08551	ribD	743	248	A/G	gCg/gGg	missense_variant	0	0	0.0221519	0.0811808
E1.1	1077033	A	T	BN373_10211	gp5	308	103	K/M	aAg/aTg	missense_variant	0.0304348	0	0.0524017	0.0862944
E3.1	1077035	G	T	BN373_10211	gp5	310	104	V/F	Gtt/Ttt	missense_variant	0.0391304	0	0.0457143	0.0943396
E3.1	1085010	G	T	BN373_10341		38	13	G/V	gGt/gTt	missense_variant	0	0	0.0212766	0.0507246
P1.1	1143622	A	C	BN373_10811		1143	381	*/Y	taA/taC	stop_lost	0	0	0.0708661	0.0775862
P2.1	1143622	A	C	BN373_10811		1143	381	*/Y	taA/taC	stop_lost	0	0.0616438	0.0542636	0
E8.1	1143622	A	C	BN373_10811		1143	381	*/Y	taA/taC	stop_lost	0	0	0.0470588	0.0900901
E1.1	1143622	A	C	BN373_10811		1143	381	*/Y	taA/taC	stop_lost	0	0	0.125	0.104167
E2.1	1143622	A	C	BN373_10811		1143	381	*/Y	taA/taC	stop_lost	0	0	0.0470588	0.0810811
E3.1	1143622	A	C	BN373_10811		1143	381	*/Y	taA/taC	stop_lost	0	0	0.0625	0.0983607
E4.1	1143622	A	C	BN373_10811		1143	381	*/Y	taA/taC	stop_lost	0	0	0.0779221	0.0952381
E5.1	1143622	A	C	BN373_10811		1143	381	*/Y	taA/taC	stop_lost	0	0	0.0816327	0
E6.1	1143622	A	C	BN373_10811		1143	381	*/Y	taA/taC	stop_lost	0	0	0.0736842	0.115942
E7.1	1143622	A	C	BN373_10811		1143	381	*/Y	taA/taC	stop_lost	0	0	0.0576923	0.0506329
E8.1	1215527	C	A	BN373_11451		61	21	H/N	Cac/Aac	missense_variant	0	0	0.0149254	0.0517928
E2.1	1250425	A	C	BN373_11791		287	96	L/R	cTg/cGg	missense_variant	0.0357143	0	0.0553746	0.0904523
E5.1	1250425	A	C	BN373_11791		287	96	L/R	cTg/cGg	missense_variant	0.0357143	0	0.0873362	0.0848485
E6.1	1250425	A	C	BN373_11791		287	96	L/R	cTg/cGg	missense_variant	0.0357143	0	0.0909091	0.0470086
E8.1	1250443	T	A	BN373_11791		269	90	H/L	cAt/cTt	missense_variant	0.0179372	0	0.0710901	0.0378788
E5.1	1459707	G	C	BN373_13661		44	15	P/R	cCg/cGg	missense_variant	0.0747664	0	0.125683	0.0326797
E5.1	1459710	A	C	BN373_13661		41	14	L/R	cTg/cGg	missense_variant	0.0189574	0	0.0710382	0.0326797
E2.1	1463493	C	A	BN373_13691	PmrB	448	150	D/Y	Gac/Tac	missense_variant	0	0	0.158879	0.170616
E3.1	1463493	C	A	BN373_13691	PmrB	448	150	D/Y	Gac/Tac	missense_variant	0	0	0.731602	0
E4.1	1463493	C	A	BN373_13691	PmrB	448	150	D/Y	Gac/Tac	missense_variant	0	0	0.812977	0.909483
E5.1	1463493	C	A	BN373_13691	PmrB	448	150	D/Y	Gac/Tac	missense_variant	0	0	0.0740741	0
E7.1	1463493	C	A	BN373_13691	PmrB	448	150	D/Y	Gac/Tac	missense_variant	0	0	0	0.069869
E1.1	1463686	G	T	BN373_13691	PmrB	255	85	S/R	agC/agA	missense_variant	0	0	0.229839	0.334975
E5.1	1463686	G	T	BN373_13691	PmrB	255	85	S/R	agC/agA	missense_variant	0	0	0	0.293194
P1.1	1463688	T	G	BN373_13691	PmrB	253	85	S/R	Agc/Cgc	missense_variant	0	0	0.169565	0.146789
E1.1	1463688	T	G	BN373_13691	PmrB	253	85	S/R	Agc/Cgc	missense_variant	0	0	0.65587	0.657005
E3.1	1463688	T	G	BN373_13691	PmrB	253	85	S/R	Agc/Cgc	missense_variant	0	0	0	0.978814
E5.1	1463688	T	G	BN373_13691	PmrB	253	85	S/R	Agc/Cgc	missense_variant	0	0	0.265683	0.685864
E7.1	1464458	C	A	BN373_13701	basR	158	53	G/V	gGc/gTc	missense_variant	0	0	0.152174	0
E8.1	1469195	G	T	BN373_13751	moaC	67	23	E/*	Gaa/Taa	stop_gained	0	0	0.0648855	0.0301887
E4.1	1469195	G	T	BN373_13751	moaC	67	23	E/*	Gaa/Taa	stop_gained	0	0	0.0243902	0.0509804
P1.1	1631033	T	C	BN373_15381		1235	412	V/A	gTt/gCt	missense_variant	0	0	0.0509554	0.0272109
P1.1	1631331	C	G	BN373_15381		1533	511	P	ccC/ccG	synonymous_variant	0	0.0441177	0.0792079	0
E7.1	1631331	C	G	BN373_15381		1533	511	P	ccC/ccG	synonymous_variant	0	0	0.0724638	0.0598291
E7.1	1631367	G	T	BN373_15381		1569	523	P	ccG/ccT	synonymous_variant	0	0	0	0.0542636
E6.1	1858913	T	A	BN373_17431		140	47	L/Q	cTg/cAg	missense_variant	0	0	0.0327869	0.0581395
E6.1	1858929	G	C	BN373_17431		156	52	P	ccG/ccC	synonymous_variant	0	0	0.0163265	0.05
E7.1	1861027	T	C	BN373_17441		266	89	D/G	gAt/gGt	missense_variant	0	0	0.111111	0
P2.1	1868853	C	T	BN373_17521	phoQ	1153	385	G/S	Ggt/Agt	missense_variant	0	0	0.236111	0.218182
E3.1	1868963	A	T	BN373_17521	phoQ	1043	348	L/Q	cTg/cAg	missense_variant	0	0	0.0643564	0
E6.1	1868963	A	T	BN373_17521	phoQ	1043	348	L/Q	cTg/cAg	missense_variant	0	0	0.097561	0.0178571
P2.1	1869929	A	T	BN373_17521	phoQ	77	26	L/Q	cTg/cAg	missense_variant	0	0	0.0775862	0.0338983
E6.1	1869929	A	T	BN373_17521	phoQ	77	26	L/Q	cTg/cAg	missense_variant	0	0	0.0588235	0.027907
E7.1	1869960	G	T	BN373_17521	phoQ	46	16	R/S	Cgc/Agc	missense_variant	0	0	0.0638298	0
E8.1	1870425	C	A	BN373_17531	phoP	252	84	W/C	tgG/tgT	missense_variant	0	0	0.0504202	0.096
E6.1	1911086	G	C	BN373_17981		151	51	G/R	Ggc/Cgc	missense_variant	0.0403587	0	0.0934579	0.0441989
E7.1	1911086	G	C	BN373_17981		151	51	G/R	Ggc/Cgc	missense_variant	0.0403587	0	0.0745614	0.0915033
E1.1	1918389	A	T	BN373_18061	umuC	1117	373	M/L	Atg/Ttg	missense_variant	0	0	0	0.056338
E1.1	1918393	A	T	BN373_18061	umuC	1121	374	Q/L	cAg/cTg	missense_variant	0	0	0	0.0516129
E7.1	1925165	C	A	BN373_18141		697	233	D/Y	Gat/Tat	missense_variant	0	0	0	0.0573248
E7.1	1958833	A	T	BN373_18461	astD	534	178	E/D	gaA/gaT	missense_variant	0	0	0.0210526	0.0517241
E1.1	1958835	C	G	BN373_18461	astD	536	179	A/G	gCg/gGg	missense_variant	0.0183486	0	0.0887851	0.0628272
E4.1	1958835	C	G	BN373_18461	astD	536	179	A/G	gCg/gGg	missense_variant	0.0183486	0	0.0478469	0.0714286
E7.1	1958835	C	G	BN373_18461	astD	536	179	A/G	gCg/gGg	missense_variant	0.0183486	0	0.0385965	0.0804598
E6.1	1984477	T	A	BN373_18721		278	93	Y/F	tAt/tTt	missense_variant	0	0	0.0546218	0.0320856
E5.1	2063171	A	C	BN373_19481		371	124	L/R	cTg/cGg	missense_variant	0.031579	0	0.0387097	0.0840336
P2.1	2166092	A	C	BN373_20401		65	22	I/S	aTt/aGt	missense_variant	0	0.0311111	0.0580645	0.0201342
E3.1	2203928	T	A	BN373_20741	tus	644	215	E/V	gAg/gTg	missense_variant	0	0	0	0.0519481
E3.1	2203932	T	A	BN373_20741	tus	640	214	R/W	Agg/Tgg	missense_variant	0	0	0	0.05625
E5.1	2226411	A	G	BN373_20961	pcaJ	398	133	D/G	gAt/gGt	missense_variant	0.0224719	0	0.0357143	0.0729167
E5.1	2226419	A	C	BN373_20961	pcaJ	406	136	I/L	Atc/Ctc	missense_variant	0.0416667	0	0.0283688	0.091954
E5.1	2226429	G	C	BN373_20961	pcaJ	416	139	R/P	cGc/cCc	missense_variant	0.0224719	0	0.0745342	0.0470588
E5.1	2304474	T	A	BN373_21771	lacZ	3086	1029	E/V	gAg/gTg	missense_variant	0	0	0	0.0603448
P2.1	2522032	A	C	BN373_23961		1797	599	D/E	gaT/gaG	missense_variant	0	0.03125	0.028777	0.0526316
E7.1	2522033	T	A	BN373_23961		1796	599	D/V	gAt/gTt	missense_variant	0.044586	0	0.0413793	0.108333
E7.1	2522038	G	C	BN373_23961		1791	597	G	ggC/ggG	synonymous_variant	0.044586	0	0.0413793	0.10084
P1.1	2522045	T	G	BN373_23961		1784	595	N/T	aAc/aCc	missense_variant	0.0591398	0.0703125	0.114094	0.0408163
P1.1	2522055	T	A	BN373_23961		1774	592	I/F	Att/Ttt	missense_variant	0	0.034188	0.0344828	0.0529801
E7.1	2522064	T	A	BN373_23961		1765	589	M/L	Atg/Ttg	missense_variant	0.0473373	0	0.0536585	0.103448
E7.1	2522072	T	A	BN373_23961		1757	586	K/M	aAg/aTg	missense_variant	0.0268817	0	0.0552764	0.0775862
E3.1	2547650	A	C	BN373_24231		915	305	*/Y	taA/taC	stop_lost	0.0227273	0	0.0481928	0.0775862
E5.1	2581156	C	A	BN373_24561	catB	445	149	D/Y	Gat/Tat	missense_variant	0	0	0.0231481	0.0519481
E5.1	2581160	C	A	BN373_24561	catB	441	147	A	gcG/gcT	synonymous_variant	0	0	0.0231481	0.0519481
E3.1	2586792	T	G	BN373_24611	narZ	277	93	C/G	Tgc/Ggc	missense_variant	0	0	0	0.05
E7.1	2586792	T	G	BN373_24611	narZ	277	93	C/G	Tgc/Ggc	missense_variant	0	0	0.0599078	0.0443038
E7.1	2618880	T	A	BN373_24891		384	128	G	ggA/ggT	synonymous_variant	0	0	0.0131579	0.0559441
E2.1	2689252	G	C	BN373_25651		844	282	E/Q	Gag/Cag	missense_variant	0	0	0.0591716	0.032
P2.1	2689269	T	A	BN373_25651		861	287	H/Q	caT/caA	missense_variant	0.0440252	0.078534	0.101266	0.0526316
E3.1	2689269	T	A	BN373_25651		861	287	H/Q	caT/caA	missense_variant	0.0862069	0	0.147887	0.0530303
P2.1	2755418	A	T	BN373_26371		837	279	R	cgA/cgT	synonymous_variant	0	0.0172414	0.0526316	0
E8.1	2755456	C	G	BN373_26371		875	292	A/G	gCg/gGg	missense_variant	0.0378378	0	0.037037	0.0952381
E6.1	2755473	A	C	BN373_26371		892	298	S/R	Agc/Cgc	missense_variant	0.0172414	0	0	0.0677966
P1.1	2755477	A	C	BN373_26371		896	299	D/A	gAc/gCc	missense_variant	0.0239521	0.0267857	0.0597015	0.0862069
E6.1	2777195	A	T	BN373_26561	crrB	29	10	Q/L	cAg/cTg	missense_variant	0	0	0.155738	0.125
P2.1	2777617	C	T	BN373_26561	crrB	451	151	P/S	Ccg/Tcg	missense_variant	0	0	0.123348	0.0833333
P1.1	2777618	C	A	BN373_26561	crrB	452	151	P/Q	cCg/cAg	missense_variant	0	0	0.317708	0.279762
P1.1	2777618	C	T	BN373_26561	crrB	452	151	P/L	cCg/cTg	missense_variant	0	0	0.135417	0.22619
P2.1	2777618	C	T	BN373_26561	crrB	452	151	P/L	cCg/cTg	missense_variant	0	0	0.281938	0.49345
E5.1	2777618	C	T	BN373_26561	crrB	452	151	P/L	cCg/cTg	missense_variant	0	0	0.549223	0
E6.1	2777618	C	T	BN373_26561	crrB	452	151	P/L	cCg/cTg	missense_variant	0	0	0.47479	0.792453
E7.1	2777618	C	T	BN373_26561	crrB	452	151	P/L	cCg/cTg	missense_variant	0	0	0.117925	0
E2.1	2777714	G	T	BN373_26561	crrB	548	183	G/V	gGt/gTt	missense_variant	0	0	0.652174	0.72549
E7.1	2777714	G	T	BN373_26561	crrB	548	183	G/V	gGt/gTt	missense_variant	0	0	0.0657277	0.850649
E8.1	2777750	G	A	BN373_26561	crrB	584	195	S/N	aGt/aAt	missense_variant	0	0	0.653409	0.82199
E7.1	2777750	G	A	BN373_26561	crrB	584	195	S/N	aGt/aAt	missense_variant	0	0	0.315556	0
E1.1	2834346	C	G	BN373_27081	mhpR	49	17	R/G	Cgg/Ggg	missense_variant	0	0	0.0166667	0.062069
E2.1	2834346	C	G	BN373_27081	mhpR	49	17	R/G	Cgg/Ggg	missense_variant	0	0	0.0408163	0.0588235
E8.1	2834350	G	T	BN373_27081	mhpR	53	18	G/V	gGt/gTt	missense_variant	0	0	0.0564972	0.0271493
E8.1	2834354	A	T	BN373_27081	mhpR	57	19	L/F	ttA/ttT	missense_variant	0	0	0.0555556	0.0225225
E2.1	2834354	A	T	BN373_27081	mhpR	57	19	L/F	ttA/ttT	missense_variant	0	0	0.027933	0.0616438
E5.1	2834354	A	T	BN373_27081	mhpR	57	19	L/F	ttA/ttT	missense_variant	0	0	0.05	0
E3.1	2834366	A	T	BN373_27081	mhpR	69	23	K/N	aaA/aaT	missense_variant	0	0	0.0177515	0.0591716
E6.1	2834366	A	T	BN373_27081	mhpR	69	23	K/N	aaA/aaT	missense_variant	0	0	0.0549451	0.0285714
E8.1	2834369	G	T	BN373_27081	mhpR	72	24	L/F	ttG/ttT	missense_variant	0	0	0.0505618	0.0269058
E6.1	2869327	C	A	BN373_27401		433	145	G/C	Ggc/Tgc	missense_variant	0.0206186	0	0.0200803	0.0817308
E6.1	2869330	A	T	BN373_27401		430	144	F/I	Ttt/Att	missense_variant	0	0	0.0200803	0.0625
E1.1	2931657	G	C	BN373_28021	purU	157	53	E/Q	Gaa/Caa	missense_variant	0	0	0.064	0
E3.1	2931677	C	A	BN373_28021	purU	177	59	N/K	aaC/aaA	missense_variant	0	0	0.0273973	0.0615385
E6.1	2931677	C	A	BN373_28021	purU	177	59	N/K	aaC/aaA	missense_variant	0	0	0.0714286	0.0186335
E2.1	2931712	T	A	BN373_28021	purU	212	71	L/Q	cTg/cAg	missense_variant	0	0	0.0546218	0.0184049
E3.1	2931712	T	A	BN373_28021	purU	212	71	L/Q	cTg/cAg	missense_variant	0	0	0.0479042	0.0729927
E7.1	2931712	T	A	BN373_28021	purU	212	71	L/Q	cTg/cAg	missense_variant	0	0	0.0802139	0.0487805
E3.1	2931716	T	A	BN373_28021	purU	216	72	P	ccT/ccA	synonymous_variant	0	0	0.0239521	0.0729927
E2.1	2998248	A	C	BN373_28541		147	49	F/L	ttT/ttG	missense_variant	0	0	0	0.0778443
E2.1	2998249	A	C	BN373_28541		146	49	F/C	tTt/tGt	missense_variant	0	0	0	0.0778443
P1.1	3010714	A	T	BN373_28681		1285	429	*/R	Tga/Aga	stop_lost	0	0	0.0518518	0
P1.1	3010747	T	G	BN373_28681		1252	418	S/R	Agc/Cgc	missense_variant	0	0	0.0223881	0.056962
P2.1	3010747	T	G	BN373_28681		1252	418	S/R	Agc/Cgc	missense_variant	0	0	0.0274725	0.0574713
P2.1	3010749	C	G	BN373_28681		1250	417	R/P	cGc/cCc	missense_variant	0	0	0.0418848	0.0526316
E3.1	3010749	C	G	BN373_28681		1250	417	R/P	cGc/cCc	missense_variant	0	0	0.056338	0.0437956
E4.1	3010749	C	G	BN373_28681		1250	417	R/P	cGc/cCc	missense_variant	0	0	0.0601504	0.0328947
E5.1	3010749	C	G	BN373_28681		1250	417	R/P	cGc/cCc	missense_variant	0	0	0.0714286	0.0267857
E7.1	3010749	C	G	BN373_28681		1250	417	R/P	cGc/cCc	missense_variant	0	0	0.05	0
P1.1	3072357	G	A	BN373_29261	mgrB	88	30	Q/*	Cag/Tag	stop_gained	0	0	0.0666667	0.0632184
P2.1	3072428	C	T	BN373_29261	mgrB	17	6	W/*	tGg/tAg	stop_gained	0	0	0.120833	0.0436893
E6.1	3156318	T	A	BN373_30081		74	25	K/M	aAg/aTg	missense_variant	0	0	0	0.0546448
E2.1	3156334	T	A	BN373_30081		58	20	I/F	Att/Ttt	missense_variant	0	0	0.0136986	0.0659341
E6.1	3215007	T	A	BN373_30651		332	111	Q/L	cAg/cTg	missense_variant	0.0147783	0	0.0650407	0.0452261
E6.1	3215021	G	C	BN373_30651		318	106	A	gcC/gcG	synonymous_variant	0.0127119	0	0.0735294	0.0408163
E3.1	3242969	G	T	BN373_30951		1888	630	R/S	Cgc/Agc	missense_variant	0	0	0	0.276923
E3.1	3311478	G	C	BN373_31451	xylB_2	693	231	A	gcC/gcG	synonymous_variant	0	0	0.0867052	0.0518868
E5.1	3311478	G	C	BN373_31451	xylB_2	693	231	A	gcC/gcG	synonymous_variant	0	0	0	0.0613497
P1.1	3311482	A	C	BN373_31451	xylB_2	689	230	V/G	gTg/gGg	missense_variant	0	0.0888889	0.0730337	0.0769231
E3.1	3311482	A	C	BN373_31451	xylB_2	689	230	V/G	gTg/gGg	missense_variant	0.043956	0	0.132948	0.103774
E4.1	3311482	A	C	BN373_31451	xylB_2	689	230	V/G	gTg/gGg	missense_variant	0.043956	0	0.113402	0.0454546
P1.1	3311485	A	C	BN373_31451	xylB_2	686	229	V/G	gTg/gGg	missense_variant	0	0.0611111	0.0224719	0.0564103
E3.1	3311485	A	C	BN373_31451	xylB_2	686	229	V/G	gTg/gGg	missense_variant	0.0384615	0	0.0924855	0.0707547
E8.1	3736921	A	T	BN373_35391		920	307	L/Q	cTg/cAg	missense_variant	0	0	0.0241546	0.060241
E4.1	3736921	A	T	BN373_35391		920	307	L/Q	cTg/cAg	missense_variant	0	0	0.0616114	0.0330189
E7.1	3736921	A	T	BN373_35391		920	307	L/Q	cTg/cAg	missense_variant	0	0	0.026616	0.055814
E8.1	3736975	A	T	BN373_35391		866	289	L/Q	cTg/cAg	missense_variant	0	0	0.0496454	0.0714286
E5.1	3736975	A	T	BN373_35391		866	289	L/Q	cTg/cAg	missense_variant	0	0	0	0.0571429
E6.1	3736975	A	T	BN373_35391		866	289	L/Q	cTg/cAg	missense_variant	0	0	0.0552764	0.0639535
E3.1	3898857	A	T	BN373_36881		264	88	H/Q	caT/caA	missense_variant	0	0	0.0214592	0.0504587
E6.1	3898903	A	T	BN373_36881		218	73	M/K	aTg/aAg	missense_variant	0	0	0.0322581	0.0550848
E1.1	3898907	T	G	BN373_36881		214	72	K/Q	Aaa/Caa	missense_variant	0	0	0.0680851	0.0361991
E7.1	3898907	T	G	BN373_36881		214	72	K/Q	Aaa/Caa	missense_variant	0	0	0.0671937	0.0409836
E2.1	3909427	A	T	BN373_37001	hypE	566	189	Q/L	cAg/cTg	missense_variant	0	0	0.0215054	0.0517241
E5.1	3909427	A	T	BN373_37001	hypE	566	189	Q/L	cAg/cTg	missense_variant	0	0	0.0507812	0.0324074
E8.1	3953072	G	T	BN373_37371		144	48	Y/*	taC/taA	stop_gained	0.0162602	0	0.0738916	0.030303
E1.1	3971934	T	G	BN373_37581	cysD	11	4	K/T	aAa/aCa	missense_variant	0.0290698	0	0.079646	0.0478723
E1.1	3971938	G	T	BN373_37581	cysD	7	3	Q/K	Caa/Aaa	missense_variant	0.0164835	0	0.0752212	0.0797872
E5.1	3971938	G	T	BN373_37581	cysD	7	3	Q/K	Caa/Aaa	missense_variant	0.0164835	0	0.0694444	0.038961
E5.1	3971944	T	A	BN373_37581	cysD	1	1	M/L	Atg/Ttg	start_lost	0.026738	0	0.0614035	0.0852713
E5.1	3971984	C	A	BN373_37591	cysF	1386	462	G	ggG/ggT	synonymous_variant	0.0172414	0	0.0702479	0.0824176
E8.1	3971988	T	A	BN373_37591	cysF	1382	461	E/V	gAg/gTg	missense_variant	0.0344828	0	0.092827	0.0746269
E1.1	3971988	T	A	BN373_37591	cysF	1382	461	E/V	gAg/gTg	missense_variant	0.0344828	0	0.0912547	0.0495049
E5.1	3971988	T	A	BN373_37591	cysF	1382	461	E/V	gAg/gTg	missense_variant	0.0344828	0	0.0867769	0.0824176
E4.1	3975003	A	C	BN373_37611	cysH	458	153	F/C	tTt/tGt	missense_variant	0	0	0.0511811	0
E8.1	3979416	C	A	BN373_37641	queD	30	10	F/L	ttC/ttA	missense_variant	0.0209205	0	0.0756757	0.0175439
E3.1	3988183	T	G	BN373_37701	relA	368	123	H/P	cAt/cCt	missense_variant	0.0521327	0	0.121739	0
E3.1	3988187	T	G	BN373_37701	relA	364	122	T/P	Acc/Ccc	missense_variant	0.028436	0	0.108696	0
P1.1	4130199	T	G	BN373_39001		167	56	Q/P	cAa/cCa	missense_variant	0	0	0	0.0551181
E4.1	4147274	A	C	BN373_39181		161	54	D/A	gAt/gCt	missense_variant	0	0	0.0896057	0.03663
E1.1	4150692	C	G	BN373_39221	fimD	128	43	P/R	cCc/cGc	missense_variant	0	0	1	1
E2.1	4150692	C	G	BN373_39221	fimD	128	43	P/R	cCc/cGc	missense_variant	0	0	1	1
E5.1	4150692	C	G	BN373_39221	fimD	128	43	P/R	cCc/cGc	missense_variant	0	0	0	1
E7.1	4150692	C	G	BN373_39221	fimD	128	43	P/R	cCc/cGc	missense_variant	0	0	0	1
E3.1	4731649	T	A	BN373_44891	nikE	212	71	L/Q	cTg/cAg	missense_variant	0.0295567	0	0.0840708	0.039548
E5.1	4731649	T	A	BN373_44891	nikE	212	71	L/Q	cTg/cAg	missense_variant	0.0295567	0	0.081448	0.0259067
E3.1	4751216	G	C	BN373_45061		120	40	P	ccG/ccC	synonymous_variant	0	0	0.0566038	0.0371517
E4.1	4763451	C	G	BN373_45161		1130	377	R/P	cGa/cCa	missense_variant	0.0150754	0	0.0676328	0.0179372
E4.1	4763460	A	C	BN373_45161		1121	374	V/G	gTc/gGc	missense_variant	0.0338983	0	0.0913706	0.0521739
E7.1	4763460	A	C	BN373_45161		1121	374	V/G	gTc/gGc	missense_variant	0.0338983	0	0.0955631	0.0352941
E2.1	4763469	G	C	BN373_45161		1112	371	S/W	tCg/tGg	missense_variant	0	0	0.0218579	0.0515464
E1.1	4763472	A	C	BN373_45161		1109	370	V/G	gTg/gGg	missense_variant	0.0384615	0	0.0521739	0.0891089
E2.1	4763472	A	C	BN373_45161		1109	370	V/G	gTg/gGg	missense_variant	0.0384615	0	0.0395137	0.113402
E4.1	4763472	A	C	BN373_45161		1109	370	V/G	gTg/gGg	missense_variant	0.0384615	0	0.0892019	0.0272727
E7.1	4763472	A	C	BN373_45161		1109	370	V/G	gTg/gGg	missense_variant	0.0384615	0	0.120401	0.0689655
E7.1	5138119	A	C	BN373_48531	cpxR	222	74	V	gtT/gtG	synonymous_variant	0	0	0	0.0646766
E6.1	5200325	T	A	BN373_49041	rep	1940	647	I/N	aTt/aAt	missense_variant	0	0	0.0582822	0.0338461
E6.1	5211147	G	C	BN373_49141		262	88	D/H	Gac/Cac	missense_variant	0	0	0.0666667	0.0441177
E7.1	5211147	G	C	BN373_49141		262	88	D/H	Gac/Cac	missense_variant	0	0	0.0103627	0.057047
E7.1	5211176	T	A	BN373_49141		291	97	T	acT/acA	synonymous_variant	0	0	0.0241936	0.0547945
P1.1	5304567	T	G	BN373_49881	thiS	49	17	S/R	Agc/Cgc	missense_variant	0	0	0	0.0502283
E2.1	19707	T	G	BN373_p00211		206	69	N/T	aAt/aCt	missense_variant	0.0465116	0	0.0982659	0
E3.1	19707	T	G	BN373_p00211		206	69	N/T	aAt/aCt	missense_variant	0.0465116	0	0.131783	0
E2.1	19708	T	G	BN373_p00211		205	69	N/H	Aat/Cat	missense_variant	0.0529101	0	0.121387	0
E3.1	19708	T	G	BN373_p00211		205	69	N/H	Aat/Cat	missense_variant	0.0529101	0	0.131783	0
E3.1	19710	T	G	BN373_p00211		203	68	N/T	aAt/aCt	missense_variant	0.0687831	0	0.131783	0
E3.1	19711	T	G	BN373_p00211		202	68	N/H	Aat/Cat	missense_variant	0.042328	0	0.131783	0
E3.1	19714	T	G	BN373_p00211		199	67	I/L	Att/Ctt	missense_variant	0	0	0.0542636	0
P1.1	99243	T	G	BN373_p01051		1187	396	H/P	cAt/cCt	missense_variant	0	0	0	0.114943
E2.1	155660	G	T	BN373_p01721		124	42	D/Y	Gac/Tac	missense_variant	0	0	0	0.0551181
E1.1	155670	G	C	BN373_p01721		134	45	R/P	cGg/cCg	missense_variant	0	0	0.060241	0.025
E7.1	182846	T	G	BN373_p02081		260	87	M/R	aTg/aGg	missense_variant	0	0	0.0666667	0.0363636
P1.1	182881	C	A	BN373_p02081		295	99	P/T	Cct/Act	missense_variant	0	0.056338	0	0.0638298
P2.1	182881	C	A	BN373_p02081		295	99	P/T	Cct/Act	missense_variant	0	0.0512821	0.0789474	0
E2.1	182881	C	A	BN373_p02081		295	99	P/T	Cct/Act	missense_variant	0	0	0.05	0
P1.1	182899	G	T	BN373_p02081		313	105	D/Y	Gac/Tac	missense_variant	0	0	0	0.0576923
E3.1	182903	T	A	BN373_p02081		317	106	I/N	aTc/aAc	missense_variant	0	0	0	0.0847458
E3.1	182913	C	A	BN373_p02081		327	109	N/K	aaC/aaA	missense_variant	0	0	0	0.0625
E3.1	182948	T	A	BN373_p02081		362	121	L/Q	cTa/cAa	missense_variant	0	0	0	0.060241
